# Deep immune profiling reveals targetable mechanisms of immune evasion in checkpoint blockade-refractory glioblastoma

**DOI:** 10.1101/2020.12.01.404939

**Authors:** Erin F. Simonds, Edbert D. Lu, Eric V. Liu, Whitney Tamaki, Chiara Rancan, Jacob Stultz, Meenal Sinha, Lauren K. McHenry, Nicole M. Nasholm, Pavlina Chuntova, Anders Sundström, Vassilis Genoud, Shilpa A. Shahani, Leo D. Wang, Christine E. Brown, Paul R. Walker, Fredrik J. Swartling, Lawrence Fong, Hideho Okada, William A. Weiss, Mats Hellström

**Affiliations:** Department of Neurology, University of California, San Francisco, CA, USA; Division of Hematology/Oncology, Department of Medicine, San Francisco, CA, USA; Department of Neurological Surgery, University of California, San Francisco, CA, USA; Department of Immunology, Genetics and Pathology, Uppsala University, Uppsala, Sweden; Translational Research Centre in Oncohaematology, Faculty of Medicine, University of Geneva, Geneva, Switzerland; Department of Pediatrics, City of Hope, Duarte, CA, USA; Department of Pediatrics, University of California, San Francisco, CA, USA; Helen Diller Family Comprehensive Cancer Center, University of California, San Francisco, CA, USA

## Abstract

**Background:** Glioblastoma (GBM) is refractory to checkpoint blockade immunotherapy (CPI). We sought to determine to what extent this immune evasion is due to intrinsic properties of the tumor cells versus the specialized immune context of the brain, and if it can be reversed.

**Methods:** We used CyTOF mass cytometry to compare the tumor immune microenvironments (TIME) of human tumors that are generally CPI-refractory (GBM and sarcoma) or CPI-responsive (renal cell carcinoma), as well as mouse models of GBM that are CPI-responsive (GL261) or CPI-refractory (SB28). We further compared SB28 tumors grown intracerebrally versus subcutaneously to determine how tumor site affects TIME and responsiveness to dual CTLA-4/PD-1 blockade. Informed by these data, we explored rational immunotherapeutic combinations.

**Results:** CPI-sensitivity in human and mouse tumors was associated with increased T cells and dendritic cells, and fewer myeloid cells, in particular PD-L1+ tumor associated macrophages. The SB28 mouse model of GBM responded to CPI when grown subcutaneously but not intracerebrally, providing a system to explore mechanisms underlying CPI resistance in GBM. The response to CPI in the subcutaneous SB28 model required CD4 T cells and NK cells, but not CD8 T cells. Recombinant FLT3L expanded dendritic cells, improved antigen-specific T cell priming, and prolonged survival of mice with intracerebral SB28 tumors, but at the cost of increased Tregs. Targeting PD-L1 also prolonged survival, especially when combined with stereotactic radiation.

**Conclusions:** Our data suggest that a major obstacle for effective immunotherapy of GBM is the low antigenicity of the tumor cells coupled with poor antigen presentation in the brain, rather than intrinsic immunosuppressive properties of GBM tumor cells. Deep immune profiling identified dendritic cells and PD-L1+ tumor-associated macrophages as promising targetable cell populations, which was confirmed using therapeutic interventions *in vivo*.

**Graphical Abstract:** 

*In Brief:* In mice and humans, tumors that were sensitive to checkpoint blockade had consistent immunological features. A mouse model of glioma that is refractory to checkpoint blockade was sensitized by increasing antigen presentation through a variety of approaches.
